# MAGE: Monte Carlo method for Aberrant Gene Expression

**DOI:** 10.1101/2024.11.08.622686

**Authors:** Matthew Beltran, Richard I. Joh

**Affiliations:** Department of Physics, Virginia Commonwealth University, Richmond, VA 23220; Massey Cancer Center, Virginia Commonwealth University, Richmond, VA 20220

## Abstract

Identifying genes that are aberrantly expressed is an important first step in the diagnosis and treatment of many diseases. Conventionally, differential expression (DE) analysis is used to screen gene expression profiles to identify functionally associated genes. DE often relies on the variance and fold change in expression from individual genes, which does not consider the expression of all other genes within the profile. When the overall gene expression is skewed, DE does not capture outliers in gene expression. To address this, we have developed a non-parametric DE method based on the probability density for an entire expression profile to select genes that deviate from the global distribution between two gene expression profiles with multiple replicates. Rather than assuming a particular distribution of expression per gene, our method assumes that aberrantly expressed genes (AEGs) will exhibit expression patterns distinguishable from non-AGEs which make up the majority of the profile.

Here we introduce our nonparametric method (MAGE: Monte Carlo method for aberrant gene expression) and demonstrate that MAGE can identify AEGs that are not found by conventional DE analyses. The main feature of MAGE is (1) identifying outliers based on the expression profile of all genes rather than performing DE analyses on a per-gene basis and (2) consideration of the variance in expression between two different conditions. We also compared our results with traditional DE analysis as well as density-based clustering methods. MAGE produces consistent results in a variety of conditions and performs conservatively with the addition of noise. We also applied MAGE to single-cell RNA-seq samples and demonstrated that the analysis is robust with subsampling.
