## Supplementary material for "MAGE: Monte Carlo method for Aberrant Gene Expression": Table S5

GO_Terms	reference_gene_count	MAGE_gene_count	%	MAGE_p_value	MAGE_fold_enrichment	MAGE_FDR
GO:0001525~angiogenesis	438	22	11.3	6.70E-10	5.3	1.30E-06
GO:0007155~cell adhesion	516	21	10.8	6.80E-08	4.3	6.80E-05
GO:0019221~ cytokinemediated signaling pathway	127	9	4.6	2.20E-05	7.4	1.50E-02
GO:0003197~endocardial cushion development	22	5	2.6	3.40E-05	23.4	1.70E-02
GO:0071711~basement membrane organization	45	6	3.1	4.60E-05	14.1	1.80E-02
GO:0030335~positive regulation of cell migration	372	13	6.7	1.70E-04	3.7	5.80E-02
